# Mapping Stress-Responsive Signaling Pathways Induced by Mitochondrial Proteostasis Perturbations

**DOI:** 10.1101/2024.01.30.577830

**Authors:** Nicole Madrazo, Zinia Khattar, Evan T. Powers, Jessica D. Rosarda, R. Luke Wiseman

## Abstract

Imbalances in mitochondrial proteostasis are associated with pathologic mitochondrial dysfunction implicated in etiologically-diverse diseases. This has led to considerable interest in defining the biological mechanisms responsible for regulating mitochondria in response to mitochondrial stress. Numerous stress responsive signaling pathways have been suggested to regulate mitochondria in response to proteotoxic stress, including the integrated stress response (ISR), the heat shock response (HSR), and the oxidative stress response (OSR). Here, we define the specific stress signaling pathways activated in response to mitochondrial proteostasis stress by monitoring the expression of sets of genes regulated downstream of each of these signaling pathways in published Perturb-seq datasets from K562 cells CRISPRi-depleted of individual mitochondrial proteostasis factors. Interestingly, we find that the ISR is preferentially activated in response to mitochondrial proteostasis stress, with no other pathway showing significant activation. Further expanding this study, we show that broad depletion of mitochondria-localized proteins similarly shows preferential activation of the ISR relative to other stress-responsive signaling pathways. These results both establish our gene set profiling approach as a viable strategy to probe stress responsive signaling pathways induced by perturbations to specific organelles and identify the ISR as the predominant stress-responsive signaling pathway activated in response to mitochondrial proteostasis disruption.
