## Supplementary material for "Mapping Stress-Responsive Signaling Pathways Induced by Mitochondrial Proteostasis Perturbations": Table S1

### Sheet: Sheet1
Gene	Stress Pathway
ANAPC5	Control
B2M	Control
CHMP4B	Control
EIF4H	Control
GUSB	Control
HNRNPK	Control
MRPL9	Control
PIGT	Control
PSMB1	Control
RBM42	Control
RNF181	Control
RPL13	Control
RPLP0	Control
SSBP1	Control
SUMO1	Control
SUPT6H	Control
THRAP3	Control
UBE2D3	Control
UFC1	Control
BAG3	HSR
DNAJB1	HSR
DNAJB4	HSR
HSP90AA1	HSR
HSPA1A	HSR
HSPA1B	HSR
HSPA4L	HSR
HSPB1	HSR
HSPH1	HSR
IER5	HSR
SERPINH1	HSR
CLU	HSR
HSPD1	HSR
ATF3	ISR
ATF4	ISR
ATF6	ISR
CARS	ISR
CEBPB	ISR
DDIT3	ISR
DDIT4	ISR
GADD45A	ISR
PPP1R15A	ISR
SARS	ISR
TRIB3	ISR
WARS	ISR
YARS	ISR
GCLM	OSR
PRDX1	OSR
SOD1	OSR
SQSTM1	OSR
TXNRD1	OSR
GCLC	OSR
NQO1	OSR
ME1	OSR
TXN	OSR
BTG2	OSR
SOD2	OSR
GSR	OSR
CALR	UPR (ATF6)
CRELD2	UPR (ATF6)
DNAJB11	UPR (ATF6)
HERPUD1	UPR (ATF6)
HSPA5	UPR (ATF6)
HYOU1	UPR (ATF6)
MANF	UPR (ATF6)
MIS12	UPR (ATF6)
PDIA4	UPR (ATF6)
PDIA6	UPR (ATF6)
SEL1L	UPR (ATF6)
SLC39A14	UPR (ATF6)
TMEM50B	UPR (ATF6)
UGDH	UPR (ATF6)
HSD17B7	UPR (ATF6)
STARD4	UPR (ATF6)
ERP44	UPR (ATF6)
DERL2	UPR (IRE1/XBP1s)
DNAJB9	UPR (IRE1/XBP1s)
DNAJC10	UPR (IRE1/XBP1s)
HSPA13	UPR (IRE1/XBP1s)
LMAN1	UPR (IRE1/XBP1s)
OSTC	UPR (IRE1/XBP1s)
SRP19	UPR (IRE1/XBP1s)
SRPRB	UPR (IRE1/XBP1s)
SSR1	UPR (IRE1/XBP1s)
SSR3	UPR (IRE1/XBP1s)
STT3A	UPR (IRE1/XBP1s)
UFM1	UPR (IRE1/XBP1s)
MBNL2	UPR (IRE1/XBP1s)
